# In-feed bacitracin methylene disalicylate alters microbiota function and increases antibiotic resistance in a dose-dependent manner

**DOI:** 10.1101/2025.02.16.638580

**Authors:** Paul Oladele, Carmen L. Wickware, Julian Trachsel, Torey Looft, Timothy A. Johnson

## Abstract

Antibiotics are commonly used in turkey production to prevent and treat infection which can improve animal growth and efficiency, but the mechanism by which antibiotics improve animal performance, and the resistance risks associated with the antibiotic inclusion levels remain unclear, particularly in turkey production. Therefore, we investigated the longitudinal effect of subtherapeutic and therapeutic doses of bacitracin methylene disalicylate (BMD) on antibiotic resistance genes, mobile genetic elements, and metabolism genes by analyzing the turkey cecal metagenome. The therapeutic dose of BMD increased a vast array of antibiotic resistant genes (ARGs), conjugation-related genes of type IV secretion system and transduction-related genes for the length of the experiment (78 days), while a smaller, transient effect was observed due to the subtherapeutic dose. Estimated bacterial growth rate, estimated by metagenome assembled genome sequence coverage, decreased after 7 days of in-feed BMD, but increased in the therapeutic group over time. Tryptophan synthesis from chorismate increased in a dose-dependent manner between days 7 - 35. Overall, the effects of subtherapeutic BMD on the turkey cecal microbiota was temporary while those of a therapeutic dose were longer lasting. This study shows that antimicrobial resistance genes belonging to multiple antibiotic classes, and mobile genetic elements (MGEs) were increased after BMD administration. The enrichment these genes by BMD shows the risk associated with antimicrobial feed additives. BMD’s effect on tryptophan synthesis provides a potential metabolic target for developing non-antibiotic microbiome modulatory growth promoters for turkey production.

**Importance:** Antibiotic use in agricultural animals remains a hotly debated and important topic to human, animal, and environmental health. The dose-dependent responses to BMD, an antibiotic fed additive allowed at both therapeutic and subtherapeutic doses, are not well understood. This study highlights that therapeutic use of BMD is a stronger selective pressure than the subtherapeutic dose for antibiotic resistance genes and genes related to horizontal gene transfer. This indicates that use of BMD could select for antibiotic resistant bacteria that may pose a risk to animal, human and environmental health. Additionally, this study highlighted that BMD decreased the activity of beneficially bacteria, and therefore may be associated with a decreased concentration of bacterial metabolites (especially tryptophan related) in the cecum. This may indicate that growth promoting antibiotics suppress bacterial activity generally, rather than allowing beneficial bacteria to generate beneficial metabolites.
