## Additional file 3 for "In-feed bacitracin methylene disalicylate alters microbiota function and increases antibiotic resistance in a dose-dependent manner"

### Sheet: S16
	Number Nodes			Number Edges			Degree			Betweeness centrality			Closeness centrality
	Control	Subtherapeutic	Therapeutics	Control	Subtherapeutic	Therapeutics	Control	Subtherapeutic	Therapeutics	Control	Subtherapeutic	Therapeutics	Control	Subtherapeutic	Therapeutics
Conjugation
day 7	84	90	69	907	617	156	TraY/TraJ (51)	TraJ (44)	TraA (54)	adeF/Mef(En2) (0.26)	cpxA (0.25)	TraA (0.48)	adeF/Mef(En2) (0.78)	TraJ (0.54)	TraA (0.79)
day 35	24	47	30	17	57	29	bacA (4)	TraA (7)	TraJ (6)	TraD (1)	mdtN (1)	TraN (1)	TraD/VirB9/ugd/TraJ/msbA/TraQ/mdtO (1)	mdtN/TrbB/tet(B) (1)	TraN/TraM/adeF/TrbB/Vibrio anguillarum chloramphenicol acetyltransferase (1)
day 78	4	38	73	2	36	207	TraV/H-NS/TraC/acrD (1)	TraF (14)	TraC (22)	TraV/H-NS/TraC/acrD (0)	acrA/Vibrio anguillarum chloramphenicol acetyltransferase (1)	TraV (0.19)	TraV/H-NS/TraC/acrD (1)	acrA/Vibrio anguillarum chloramphenicol acetyltransferase/TraL/mdtO (1)	TrbI/CARB-3 (1)
Phage
day 7	101	85	82	885	372	304	_phage/conjugal plasmid C-4 type zinc finger protein, TraR family_ (50)	phage shock protein PspD (40)	phage shock operon rhodanese PspE (52)	ErmB/phage tail protein domain (0.67)	_phage transcriptional regulator, ArpU family_ (1)	_phage replisome organizer, putative, N-terminal region_ (1)	_phage conserved hypothetical protein, C-terminal domain_/tetO/_phage major tail protein, phi13 family_/tet32 (1)	_phage transcriptional regulator, ArpU family_/_phage minor structural protein, N-terminal region_/LnuP (1)	_phage replisome organizer, putative, N-terminal region_/phage conserved hypothetical protein BR0599/tet(44) (1)
day 35	19	39	53	13	55	51	phage minor tail protein G (3)	phage shock protein G (12)	_RNA ligase, Rnl2 family_ (20)	phage shock protein A (1)	_phage major capsid protein, P2 family_ (1)	_phage/conjugal plasmid C-4 type zinc finger protein, TraR family_ (0.83)	phage shock protein A/phage shock protein PspD/tet(W/N/W)/phage tail assembly protein T/tetM/phage virion morphogenesis protein/vanI (1)	_phage major capsid protein, P2 family_/_phage terminase, large subunit, PBSX family_/vanI/phage N-6-adenine-methyltransferase/AcrE (1)	_phage lysis regulatory protein, LysB family_/IsaE/_phage portal protein, lambda family_/baeS (1)
day 78	13	17	70	8	9	70	_phage protein, HK97 gp10 family_/tet(W/N/W)/phage conserved hypothetical protein BR0599 (2)	phage shock protein B (2)	phage tail assembly protein T (25)	phage conserved hypothetical protein BR0599 (1)	phage shock protein B (1)	KpnF/poxtA (1)	phage conserved hypothetical protein BR0599/_holin, phage phi LC3 family_/tet(Z)/phage shock protein B/H-NS/phage shock protein PspD/baeS (1)	phage shock protein B (1)	KpnF/poxtA/_phage transcriptional regulator, ArpU family_/ANT(6)-Ia (1)
